# Intrinsically disordered regions within transcription factors impact DNA binding through both autoinhibition and independent DNA binding

**DOI:** 10.64898/2026.11.20.768217

**Authors:** Michael G. B. Hayes, Ziwei Chen, Albert A. Lee, Stephen Plassmeyer, Scott Longwell, Alex S. Holehouse, Anshul Kundaje, Polly M. Fordyce

## Abstract

Transcription factors (TFs) recognize DNA through structured DNA-binding domains (DBDs), but the contributions of their flanking intrinsically disordered regions (IDRs) to DNA binding remain poorly understood. Here, we dissected how IDRs impact DNA binding *in vitro* by investigating three paralogous *Saccharomyces cerevisiae* TFs with highly similar DNA-binding domains but divergent IDRs (Msn2, Msn4, and Com2). Using high-throughput microfluidic binding assays, we quantified >17,000,000 TF–DNA relative binding energies between Msn2, Msn4, and Com2 variant constructs and DNA libraries comprised of systematic substitutions or genomic sequences. These measurements reveal that IDRs do not alter core ‘motif’ specificities but alter DNA binding affinities via two distinct mechanisms. First, the Msn2 and Msn4 IDRs autoinhibit their cognate DBDs, imposing a uniform free-energy penalty that depends on the combination of DNA-binding domain and IDR. Second, di-arginine pairs within the Msn2 IDR selectively bind low-complexity, homopolymeric DNA with very weak affinities only detectable under avid binding conditions. Neural-network models trained on *in vivo* Msn2 binding data (ChEC-seq) reveal similar preferences for clustered homopolymeric sequences, suggesting this weak binding impacts genomic localization in cells via intermolecular avidity. These results establish that IDRs influence TF–DNA binding through diverse mechanisms operating both independently of and in concert with DBD motif recognition.
