## Supplementary File 5 for "Intrinsically disordered regions within transcription factors impact DNA binding through both autoinhibition and independent DNA binding"

### Sheet: Sheet1
TF domain definitions in this study
Annotation	Amino Acid Region (using starting M as aa #1)
Msn2 IDR	1-642
Msn2 DBD	627-704
Msn4 IDR	1-568
Msn4 DBD	553-630
Com2 IDR	1-384
Com2 DBD	371-443
Universal PURExpress Plasmid Backbone DNA sequence (including N-terminal 3x-FLAG, GS linkers, and C-terminal meGFP)
GGAGGAGGGTCTGGGGGAGGAGGCAGTGGCATGGTGAGCAAGGGCGAGGAGCTGTTCACCGGGGTGGTGCCCATCCTGGTCGAGCTGGACGGCGACGTAAACGGCCACAAGTTCAGCGTGTCCGGCGAGGGCGAGGGCGATGCCACCTACGGCAAGCTGACCCTGAAGTTCATCTGCACCACCGGCAAGCTGCCCGTGCCCTGGCCCACCCTCGTGACCACCCTGACCTACGGCGTGCAGTGCTTCAGCCGCTACCCCGACCACATGAAGCAGCACGACTTCTTCAAGTCCGCCATGCCCGAAGGCTACGTCCAGGAGCGCACCATCTTCTTCAAGGACGACGGCAACTACAAGACCCGCGCCGAGGTGAAGTTCGAGGGCGACACCCTGGTGAACCGC…
Plasmid #	Name	Insert DNA Sequence	Insert Amino Acid Sequence
pMGH_17	3xFLAG-Msn2-eGFP_PURExpress	ACGGTCGACCATGATTTCAATAGCGAAGATATTTTATTCCCCATAGAAAGCATGAGTAGTATACAATACGTGGAGAATAATAACCCAAATAATATTAACAACGATGTTATCCCGTATTCTCTAGATATCAAAAACACTGTCTTAGATAGTGCGGATCTCAATGACATTCAAAATCAAGAAACTTCACTGAATTTGGGGCTTCCTCCACTATCTTTCGACTCTCCACTGCCCGTAACGGAAACGATACCATCCACTACCGATAACAGCTTGCATTTGAAAGCTGATAGCAACAAAAATCGCGATGCAAGAACTATTGAAAATGATAGTGAAATTAAGAGTACTAATAATGCTAGTGGCTCTGGGGCAAATCAATACACAACTCTTACTTCACCTTATCCT…	TVDHDFNSEDILFPIESMSSIQYVENNNPNNINNDVIPYSLDIKNTVLDSADLNDIQNQETSLNLGLPPLSFDSPLPVTETIPSTTDNSLHLKADSNKNRDARTIENDSEIKSTNNASGSGANQYTTLTSPYPMNDILYNMNNPLQSPSPSSVPQNPTINPPINTASNETNLSPQTSNGNETLISPRAQQHTSIKDNRLSLPNGANSNLFIDTNPNNLNEKLRNQLNSDTNSYSNSISNSNSNSTGNLNSSYFNSLNIDSMLDDYVSSDLLLNDDDDDTNLSRRRFSDVITNQFPSMTNSRNSISHSLDLWNHPKINPSNRNTNLNITTNSTSSSNASPNTTTMNANADSNIAGNPKNNDATIDNELTQILNEYNMNFNDNLGTSTSGKNKSACPSSFD…
pMGH_18	3xFLAG-Msn4-eGFP_PURExpress	CTAGTCTTCGGACCTAATAGTAGTTTCGTTCGTCACGCAAACAAGAAACAAGAAGATTCGTCTATAATGAACGAGCCAAACGGATTGATGGACCCGGTATTGAGCACAACCAACGTTTCTGCTACTTCTTCTAATGACAATTCTGCGAACAATAGCATATCTTCGCCGGAATATACCTTTGGTCAATTCTCAATGGATTCTCCGCATAGAACGGACGCCACTAATACTCCAATTTTAACAGCGACAACTAATACGACTGCTAATAATAGTTTAATGAATTTAAAGGATACCGCCAGTTTAGCTACCAACTGGAAGTGGAAAAATTCCAATAACGCACAGTTCGTGAATGACGGTGAGAAACAAAGCAGTAATGCTAATGGTAAGAAAAATGGTGGTGAT…	LVFGPNSSFVRHANKKQEDSSIMNEPNGLMDPVLSTTNVSATSSNDNSANNSISSPEYTFGQFSMDSPHRTDATNTPILTATTNTTANNSLMNLKDTASLATNWKWKNSNNAQFVNDGEKQSSNANGKKNGGDKIYSSVATPQALNDELKNLEQLEKVFSPMNPINDSHFNENIELSPHQHATSPKTNLLEAEPSIYSNLFLDARLPNNANSTTGLNDNDYNLDDTNNDNTNSMQSILEDFVSSEEALKFMPDAGRDARRYSEVVTSSFPSMTDSRNSISHSIEFWNLNHKNSSNSKPTQQIIPEGTATTERRGSTISPTTTINNSNPNFKLLDHDVSQALSGYSMDFSKDSGITKPKSISSSLNRISHSSSTTRQQRASLPLIHDIESFANDSVMANP…
pMGH_19	3xFLAG-Com2-eGFP_PURExpress	TCTTTATACCCTTTACAAAGATTTGAATCAAATGACACGGTTTTCAGTTACACTTTGAATTCTAAGACTGAGCTGTTTAACGAAAGCCGCAATAACGACAAGCAACATTTTACCCTTCAACTCATACCAAATGCCAACGCCAATGCCAAGGAAATTGACAATAATAATGTAGAAATTATCAACGATCTAACAGGCAATACTATTGTCGACAATTGTGTAACTACAGCTACTTCATCAAATCAGTTGGAGAGAAGGCTTTCGATATCCGACTATCGTACCGAAAACGGTAACTACTACGAATACGAGTTTTTTGGTAGGAGGGAACTTAACGAACCATTATTTAATAACGACATCGTAGAAAATGATGATGACATCGATCTAAATAATGAAAGTGATGTA…	SLYPLQRFESNDTVFSYTLNSKTELFNESRNNDKQHFTLQLIPNANANAKEIDNNNVEIINDLTGNTIVDNCVTTATSSNQLERRLSISDYRTENGNYYEYEFFGRRELNEPLFNNDIVENDDDIDLNNESDVLMVSDDELEVNERFSFLKQQPLDGLNRISSTNNLKNLEIHEFIIDPTENIDDELEDSFTTVPQSKKKVRDYFKLNIFGSSSSSNNNSNSLGCEPIQTENSSSQKMFKNRFFRSRKSTLIKSLPLEQENEVLINSGFDVSSNEESDESDHAIINPLKLVGNNKDISTQSIAKTTNPFKSGSDFKMIEPVSKFSNDSRKDLLAAISEPSSSPSPSAPSPSVQSSSSSHGLVVRKKTGSMQKTRGRKPSLIPDASKQFGCEFCDRRFKR…
pMGH_25	3xFLAG-Msn2-IDR-eGFP_PURExpress	ACGGTCGACCATGATTTCAATAGCGAAGATATTTTATTCCCCATAGAAAGCATGAGTAGTATACAATACGTGGAGAATAATAACCCAAATAATATTAACAACGATGTTATCCCGTATTCTCTAGATATCAAAAACACTGTCTTAGATAGTGCGGATCTCAATGACATTCAAAATCAAGAAACTTCACTGAATTTGGGGCTTCCTCCACTATCTTTCGACTCTCCACTGCCCGTAACGGAAACGATACCATCCACTACCGATAACAGCTTGCATTTGAAAGCTGATAGCAACAAAAATCGCGATGCAAGAACTATTGAAAATGATAGTGAAATTAAGAGTACTAATAATGCTAGTGGCTCTGGGGCAAATCAATACACAACTCTTACTTCACCTTATCCT…	TVDHDFNSEDILFPIESMSSIQYVENNNPNNINNDVIPYSLDIKNTVLDSADLNDIQNQETSLNLGLPPLSFDSPLPVTETIPSTTDNSLHLKADSNKNRDARTIENDSEIKSTNNASGSGANQYTTLTSPYPMNDILYNMNNPLQSPSPSSVPQNPTINPPINTASNETNLSPQTSNGNETLISPRAQQHTSIKDNRLSLPNGANSNLFIDTNPNNLNEKLRNQLNSDTNSYSNSISNSNSNSTGNLNSSYFNSLNIDSMLDDYVSSDLLLNDDDDDTNLSRRRFSDVITNQFPSMTNSRNSISHSLDLWNHPKINPSNRNTNLNITTNSTSSSNASPNTTTMNANADSNIAGNPKNNDATIDNELTQILNEYNMNFNDNLGTSTSGKNKSACPSSFD…
pMGH_27	3xFLAG-Msn4-IDR-eGFP_PURExpress	CTAGTCTTCGGACCTAATAGTAGTTTCGTTCGTCACGCAAACAAGAAACAAGAAGATTCGTCTATAATGAACGAGCCAAACGGATTGATGGACCCGGTATTGAGCACAACCAACGTTTCTGCTACTTCTTCTAATGACAATTCTGCGAACAATAGCATATCTTCGCCGGAATATACCTTTGGTCAATTCTCAATGGATTCTCCGCATAGAACGGACGCCACTAATACTCCAATTTTAACAGCGACAACTAATACGACTGCTAATAATAGTTTAATGAATTTAAAGGATACCGCCAGTTTAGCTACCAACTGGAAGTGGAAAAATTCCAATAACGCACAGTTCGTGAATGACGGTGAGAAACAAAGCAGTAATGCTAATGGTAAGAAAAATGGTGGTGAT…	LVFGPNSSFVRHANKKQEDSSIMNEPNGLMDPVLSTTNVSATSSNDNSANNSISSPEYTFGQFSMDSPHRTDATNTPILTATTNTTANNSLMNLKDTASLATNWKWKNSNNAQFVNDGEKQSSNANGKKNGGDKIYSSVATPQALNDELKNLEQLEKVFSPMNPINDSHFNENIELSPHQHATSPKTNLLEAEPSIYSNLFLDARLPNNANSTTGLNDNDYNLDDTNNDNTNSMQSILEDFVSSEEALKFMPDAGRDARRYSEVVTSSFPSMTDSRNSISHSIEFWNLNHKNSSNSKPTQQIIPEGTATTERRGSTISPTTTINNSNPNFKLLDHDVSQALSGYSMDFSKDSGITKPKSISSSLNRISHSSSTTRQQRASLPLIHDIESFANDSVMANP…
pMGH_29	3xFLAG-Com2-IDR-eGFP_PURExpress	TCTTTATACCCTTTACAAAGATTTGAATCAAATGACACGGTTTTCAGTTACACTTTGAATTCTAAGACTGAGCTGTTTAACGAAAGCCGCAATAACGACAAGCAACATTTTACCCTTCAACTCATACCAAATGCCAACGCCAATGCCAAGGAAATTGACAATAATAATGTAGAAATTATCAACGATCTAACAGGCAATACTATTGTCGACAATTGTGTAACTACAGCTACTTCATCAAATCAGTTGGAGAGAAGGCTTTCGATATCCGACTATCGTACCGAAAACGGTAACTACTACGAATACGAGTTTTTTGGTAGGAGGGAACTTAACGAACCATTATTTAATAACGACATCGTAGAAAATGATGATGACATCGATCTAAATAATGAAAGTGATGTA…	SLYPLQRFESNDTVFSYTLNSKTELFNESRNNDKQHFTLQLIPNANANAKEIDNNNVEIINDLTGNTIVDNCVTTATSSNQLERRLSISDYRTENGNYYEYEFFGRRELNEPLFNNDIVENDDDIDLNNESDVLMVSDDELEVNERFSFLKQQPLDGLNRISSTNNLKNLEIHEFIIDPTENIDDELEDSFTTVPQSKKKVRDYFKLNIFGSSSSSNNNSNSLGCEPIQTENSSSQKMFKNRFFRSRKSTLIKSLPLEQENEVLINSGFDVSSNEESDESDHAIINPLKLVGNNKDISTQSIAKTTNPFKSGSDFKMIEPVSKFSNDSRKDLLAAISEPSSSPSPSAPSPSVQSSSSSHGLVVRKKTGSMQKTRGRKPSLIPD
pMGH_34	3xFLAG-Msn2-DBD-eGFP_PURExpress	ACACCGTCCAGAAGATCAAGTGTCGTAATAGAATCAACAAAGGAACTCGAGGAGAAACCGTTCCACTGTCACATTTGTCCCAAGAGCTTTAAGCGCAGCGAACATTTGAAAAGGCATGTGAGATCTGTTCACTCTAACGAACGACCATTTGCTTGTCACATATGCGATAAGAAATTTAGTAGAAGCGATAATTTGTCGCAACACATCAAGACTCATAAAAAACATGGAGACATT	TPSRRSSVVIESTKELEEKPFHCHICPKSFKRSEHLKRHVRSVHSNERPFACHICDKKFSRSDNLSQHIKTHKKHGDI
pMGH_35	3xFLAG-Msn4-DBD-eGFP_PURExpress	CCTCGGAAAAGGAAATCTATTACTACCATTGACCCCAACAACTACGATAAAAATAAACCTTTCAAGTGTAAAGACTGTGAGAAGGCATTCAGACGCAGTGAGCACTTGAAAAGGCATATAAGATCCGTTCATTCAACGGAACGCCCTTTTGCTTGTATGTTCTGTGAGAAAAAATTCAGTAGAAGTGACAATTTATCACAACATCTAAAAACTCACAAAAAGCACGGTGATTTT	PRKRKSITTIDPNNYDKNKPFKCKDCEKAFRRSEHLKRHIRSVHSTERPFACMFCEKKFSRSDNLSQHLKTHKKHGDF
pMGH_36	3xFLAG-Com2-DBD-eGFP_PURExpress	ATGCAGAAGACGCGCGGAAGGAAGCCCTCTTTAATTCCGGACGCTTCCAAGCAATTTGGTTGTGAATTTTGCGATAGAAGATTTAAAAGACAAGAGCATTTGAAGAGGCATGTCAGATCTTTACATATGTGCGAAAAACCATTTACATGCCATATCTGTAATAAGAACTTCAGCAGAAGCGATAATTTGAATCAGCACGTTAAAACTCACGCTTCCTTA	MQKTRGRKPSLIPDASKQFGCEFCDRRFKRQEHLKRHVRSLHMCEKPFTCHICNKNFSRSDNLNQHVKTHASL
pMGH_39	3xFLAG-Msn2-DBD_Com2-IDR383-eGFP_PURExpress	TCTTTATACCCTTTACAAAGATTTGAATCAAATGACACGGTTTTCAGTTACACTTTGAATTCTAAGACTGAGCTGTTTAACGAAAGCCGCAATAACGACAAGCAACATTTTACCCTTCAACTCATACCAAATGCCAACGCCAATGCCAAGGAAATTGACAATAATAATGTAGAAATTATCAACGATCTAACAGGCAATACTATTGTCGACAATTGTGTAACTACAGCTACTTCATCAAATCAGTTGGAGAGAAGGCTTTCGATATCCGACTATCGTACCGAAAACGGTAACTACTACGAATACGAGTTTTTTGGTAGGAGGGAACTTAACGAACCATTATTTAATAACGACATCGTAGAAAATGATGATGACATCGATCTAAATAATGAAAGTGATGTA…	SLYPLQRFESNDTVFSYTLNSKTELFNESRNNDKQHFTLQLIPNANANAKEIDNNNVEIINDLTGNTIVDNCVTTATSSNQLERRLSISDYRTENGNYYEYEFFGRRELNEPLFNNDIVENDDDIDLNNESDVLMVSDDELEVNERFSFLKQQPLDGLNRISSTNNLKNLEIHEFIIDPTENIDDELEDSFTTVPQSKKKVRDYFKLNIFGSSSSSNNNSNSLGCEPIQTENSSSQKMFKNRFFRSRKSTLIKSLPLEQENEVLINSGFDVSSNEESDESDHAIINPLKLVGNNKDISTQSIAKTTNPFKSGSDFKMIEPVSKFSNDSRKDLLAAISEPSSSPSPSAPSPSVQSSSSSHGLVVRKKTGSMQKTRGRKPSLIPDTPSRRSSVVIESTKEL…
pMGH_42	3xFLAG-Msn4-DBD_Com2-IDR383-eGFP_PURExpress	TCTTTATACCCTTTACAAAGATTTGAATCAAATGACACGGTTTTCAGTTACACTTTGAATTCTAAGACTGAGCTGTTTAACGAAAGCCGCAATAACGACAAGCAACATTTTACCCTTCAACTCATACCAAATGCCAACGCCAATGCCAAGGAAATTGACAATAATAATGTAGAAATTATCAACGATCTAACAGGCAATACTATTGTCGACAATTGTGTAACTACAGCTACTTCATCAAATCAGTTGGAGAGAAGGCTTTCGATATCCGACTATCGTACCGAAAACGGTAACTACTACGAATACGAGTTTTTTGGTAGGAGGGAACTTAACGAACCATTATTTAATAACGACATCGTAGAAAATGATGATGACATCGATCTAAATAATGAAAGTGATGTA…	SLYPLQRFESNDTVFSYTLNSKTELFNESRNNDKQHFTLQLIPNANANAKEIDNNNVEIINDLTGNTIVDNCVTTATSSNQLERRLSISDYRTENGNYYEYEFFGRRELNEPLFNNDIVENDDDIDLNNESDVLMVSDDELEVNERFSFLKQQPLDGLNRISSTNNLKNLEIHEFIIDPTENIDDELEDSFTTVPQSKKKVRDYFKLNIFGSSSSSNNNSNSLGCEPIQTENSSSQKMFKNRFFRSRKSTLIKSLPLEQENEVLINSGFDVSSNEESDESDHAIINPLKLVGNNKDISTQSIAKTTNPFKSGSDFKMIEPVSKFSNDSRKDLLAAISEPSSSPSPSAPSPSVQSSSSSHGLVVRKKTGSMQKTRGRKPSLIPDPRKRKSITTIDPNNYD…
pMGH_45	3xFLAG-Com2-DBD_Msn2-IDR641-eGFP_PURExpress	ACGGTCGACCATGATTTCAATAGCGAAGATATTTTATTCCCCATAGAAAGCATGAGTAGTATACAATACGTGGAGAATAATAACCCAAATAATATTAACAACGATGTTATCCCGTATTCTCTAGATATCAAAAACACTGTCTTAGATAGTGCGGATCTCAATGACATTCAAAATCAAGAAACTTCACTGAATTTGGGGCTTCCTCCACTATCTTTCGACTCTCCACTGCCCGTAACGGAAACGATACCATCCACTACCGATAACAGCTTGCATTTGAAAGCTGATAGCAACAAAAATCGCGATGCAAGAACTATTGAAAATGATAGTGAAATTAAGAGTACTAATAATGCTAGTGGCTCTGGGGCAAATCAATACACAACTCTTACTTCACCTTATCCT…	TVDHDFNSEDILFPIESMSSIQYVENNNPNNINNDVIPYSLDIKNTVLDSADLNDIQNQETSLNLGLPPLSFDSPLPVTETIPSTTDNSLHLKADSNKNRDARTIENDSEIKSTNNASGSGANQYTTLTSPYPMNDILYNMNNPLQSPSPSSVPQNPTINPPINTASNETNLSPQTSNGNETLISPRAQQHTSIKDNRLSLPNGANSNLFIDTNPNNLNEKLRNQLNSDTNSYSNSISNSNSNSTGNLNSSYFNSLNIDSMLDDYVSSDLLLNDDDDDTNLSRRRFSDVITNQFPSMTNSRNSISHSLDLWNHPKINPSNRNTNLNITTNSTSSSNASPNTTTMNANADSNIAGNPKNNDATIDNELTQILNEYNMNFNDNLGTSTSGKNKSACPSSFD…
pMGH_48	3xFLAG-Com2-DBD_Msn4-IDR567-eGFP_PURExpress	CTAGTCTTCGGACCTAATAGTAGTTTCGTTCGTCACGCAAACAAGAAACAAGAAGATTCGTCTATAATGAACGAGCCAAACGGATTGATGGACCCGGTATTGAGCACAACCAACGTTTCTGCTACTTCTTCTAATGACAATTCTGCGAACAATAGCATATCTTCGCCGGAATATACCTTTGGTCAATTCTCAATGGATTCTCCGCATAGAACGGACGCCACTAATACTCCAATTTTAACAGCGACAACTAATACGACTGCTAATAATAGTTTAATGAATTTAAAGGATACCGCCAGTTTAGCTACCAACTGGAAGTGGAAAAATTCCAATAACGCACAGTTCGTGAATGACGGTGAGAAACAAAGCAGTAATGCTAATGGTAAGAAAAATGGTGGTGAT…	LVFGPNSSFVRHANKKQEDSSIMNEPNGLMDPVLSTTNVSATSSNDNSANNSISSPEYTFGQFSMDSPHRTDATNTPILTATTNTTANNSLMNLKDTASLATNWKWKNSNNAQFVNDGEKQSSNANGKKNGGDKIYSSVATPQALNDELKNLEQLEKVFSPMNPINDSHFNENIELSPHQHATSPKTNLLEAEPSIYSNLFLDARLPNNANSTTGLNDNDYNLDDTNNDNTNSMQSILEDFVSSEEALKFMPDAGRDARRYSEVVTSSFPSMTDSRNSISHSIEFWNLNHKNSSNSKPTQQIIPEGTATTERRGSTISPTTTINNSNPNFKLLDHDVSQALSGYSMDFSKDSGITKPKSISSSLNRISHSSSTTRQQRASLPLIHDIESFANDSVMANP…
pMGH_49	3xFLAG-Msn2-DBD_Msn4-IDR567-eGFP_PURExpress	CTAGTCTTCGGACCTAATAGTAGTTTCGTTCGTCACGCAAACAAGAAACAAGAAGATTCGTCTATAATGAACGAGCCAAACGGATTGATGGACCCGGTATTGAGCACAACCAACGTTTCTGCTACTTCTTCTAATGACAATTCTGCGAACAATAGCATATCTTCGCCGGAATATACCTTTGGTCAATTCTCAATGGATTCTCCGCATAGAACGGACGCCACTAATACTCCAATTTTAACAGCGACAACTAATACGACTGCTAATAATAGTTTAATGAATTTAAAGGATACCGCCAGTTTAGCTACCAACTGGAAGTGGAAAAATTCCAATAACGCACAGTTCGTGAATGACGGTGAGAAACAAAGCAGTAATGCTAATGGTAAGAAAAATGGTGGTGAT…	LVFGPNSSFVRHANKKQEDSSIMNEPNGLMDPVLSTTNVSATSSNDNSANNSISSPEYTFGQFSMDSPHRTDATNTPILTATTNTTANNSLMNLKDTASLATNWKWKNSNNAQFVNDGEKQSSNANGKKNGGDKIYSSVATPQALNDELKNLEQLEKVFSPMNPINDSHFNENIELSPHQHATSPKTNLLEAEPSIYSNLFLDARLPNNANSTTGLNDNDYNLDDTNNDNTNSMQSILEDFVSSEEALKFMPDAGRDARRYSEVVTSSFPSMTDSRNSISHSIEFWNLNHKNSSNSKPTQQIIPEGTATTERRGSTISPTTTINNSNPNFKLLDHDVSQALSGYSMDFSKDSGITKPKSISSSLNRISHSSSTTRQQRASLPLIHDIESFANDSVMANP…
pMGH_50	3xFLAG-Msn4-DBD_Msn2-IDR641-eGFP_PURExpress	ACGGTCGACCATGATTTCAATAGCGAAGATATTTTATTCCCCATAGAAAGCATGAGTAGTATACAATACGTGGAGAATAATAACCCAAATAATATTAACAACGATGTTATCCCGTATTCTCTAGATATCAAAAACACTGTCTTAGATAGTGCGGATCTCAATGACATTCAAAATCAAGAAACTTCACTGAATTTGGGGCTTCCTCCACTATCTTTCGACTCTCCACTGCCCGTAACGGAAACGATACCATCCACTACCGATAACAGCTTGCATTTGAAAGCTGATAGCAACAAAAATCGCGATGCAAGAACTATTGAAAATGATAGTGAAATTAAGAGTACTAATAATGCTAGTGGCTCTGGGGCAAATCAATACACAACTCTTACTTCACCTTATCCT…	TVDHDFNSEDILFPIESMSSIQYVENNNPNNINNDVIPYSLDIKNTVLDSADLNDIQNQETSLNLGLPPLSFDSPLPVTETIPSTTDNSLHLKADSNKNRDARTIENDSEIKSTNNASGSGANQYTTLTSPYPMNDILYNMNNPLQSPSPSSVPQNPTINPPINTASNETNLSPQTSNGNETLISPRAQQHTSIKDNRLSLPNGANSNLFIDTNPNNLNEKLRNQLNSDTNSYSNSISNSNSNSTGNLNSSYFNSLNIDSMLDDYVSSDLLLNDDDDDTNLSRRRFSDVITNQFPSMTNSRNSISHSLDLWNHPKINPSNRNTNLNITTNSTSSSNASPNTTTMNANADSNIAGNPKNNDATIDNELTQILNEYNMNFNDNLGTSTSGKNKSACPSSFD…
pMGH_60	3xFLAG-Msn2-IDR_∆1-156_eGFP_PURExpress	CCGACTATAAATCCTCCCATAAATACAGCAAGTAACGAAACTAATTTATCGCCTCAAACTTCAAATGGTAATGAAACTCTTATATCTCCTCGAGCCCAACAACATACGTCCATTAAAGATAATCGTCTGTCCTTACCTAATGGTGCTAATTCGAATCTTTTCATTGACACTAACCCAAACAATTTGAACGAAAAACTAAGAAATCAATTGAACTCAGATACAAATTCATATTCTAACTCCATTTCTAATTCAAACTCCAATTCTACGGGTAATTTAAATTCCAGTTATTTTAATTCACTGAACATAGACTCCATGCTAGATGATTACGTTTCTAGTGATCTCTTATTGAATGATGATGATGATGACACTAATTTATCACGCCGAAGATTTAGCGACGTT…	PTINPPINTASNETNLSPQTSNGNETLISPRAQQHTSIKDNRLSLPNGANSNLFIDTNPNNLNEKLRNQLNSDTNSYSNSISNSNSNSTGNLNSSYFNSLNIDSMLDDYVSSDLLLNDDDDDTNLSRRRFSDVITNQFPSMTNSRNSISHSLDLWNHPKINPSNRNTNLNITTNSTSSSNASPNTTTMNANADSNIAGNPKNNDATIDNELTQILNEYNMNFNDNLGTSTSGKNKSACPSSFDANAMTKINPSQQLQQQLNRVQHKQLTSSHNNSSTNMKSFNSDLYSRRQRASLPIIDDSLSYDLVNKQDEDPKNDMLPNSNLSSSQQFIKPSMILSDNASVIAKVATTGLSNDMPFLTEEGEQNANSTPNFDLSITQMNMAPLSPASSSSTSLATNH…
pMGH_61	3xFLAG-Msn2-IDR_∆1-312_eGFP_PURExpress	CATCCGAAAATTAATCCAAGCAATAGAAATACAAATCTCAATATCACTACTAATTCTACCTCAAGTTCCAATGCAAGTCCGAATACCACTACTATGAACGCAAATGCAGACTCAAATATTGCTGGCAACCCGAAAAACAATGACGCTACCATAGACAATGAGTTGACACAGATTCTTAACGAATATAATATGAACTTCAACGATAATTTGGGCACATCCACTTCTGGCAAGAACAAATCTGCTTGCCCAAGTTCTTTTGATGCCAATGCTATGACAAAGATAAATCCAAGTCAGCAATTACAGCAACAGCTAAACCGAGTTCAACACAAGCAGCTCACCTCGTCACATAATAACAGTAGCACTAACATGAAATCCTTCAACAGCGATCTTTATTCAAGA…	HPKINPSNRNTNLNITTNSTSSSNASPNTTTMNANADSNIAGNPKNNDATIDNELTQILNEYNMNFNDNLGTSTSGKNKSACPSSFDANAMTKINPSQQLQQQLNRVQHKQLTSSHNNSSTNMKSFNSDLYSRRQRASLPIIDDSLSYDLVNKQDEDPKNDMLPNSNLSSSQQFIKPSMILSDNASVIAKVATTGLSNDMPFLTEEGEQNANSTPNFDLSITQMNMAPLSPASSSSTSLATNHFYHHFPQQGHHTMNSKIGSSLRRRKSAVPLMGTVPLTNQQNNISSSSVNSTGNGAGVTKERRPSYRRKSMTPSRRSSVVIESTKEL
pMGH_62	3xFLAG-Msn2-IDR_∆1-468_eGFP_PURExpress	GACCCCAAGAACGATATGCTGCCGAATTCAAATTTGAGTTCATCTCAACAATTTATCAAACCGTCTATGATTCTTTCAGACAATGCGTCCGTTATTGCGAAAGTGGCGACTACAGGCTTGAGTAATGATATGCCATTTTTGACAGAGGAAGGTGAACAAAATGCTAATTCTACTCCAAATTTCGATCTTTCCATCACTCAAATGAATATGGCTCCATTATCGCCTGCATCATCATCCTCCACGTCTCTTGCAACAAATCATTTCTATCACCATTTCCCACAGCAGGGTCACCATACCATGAACTCTAAAATCGGTTCTTCCCTTCGGAGGCGGAAGTCTGCTGTGCCTTTGATGGGTACGGTGCCGCTTACAAATCAACAAAATAATATAAGCAGTAGT…	DPKNDMLPNSNLSSSQQFIKPSMILSDNASVIAKVATTGLSNDMPFLTEEGEQNANSTPNFDLSITQMNMAPLSPASSSSTSLATNHFYHHFPQQGHHTMNSKIGSSLRRRKSAVPLMGTVPLTNQQNNISSSSVNSTGNGAGVTKERRPSYRRKSMTPSRRSSVVIESTKEL
pMGH_63	3xFLAG-Msn2-IDR_∆469-641_eGFP_PURExpress	ACGGTCGACCATGATTTCAATAGCGAAGATATTTTATTCCCCATAGAAAGCATGAGTAGTATACAATACGTGGAGAATAATAACCCAAATAATATTAACAACGATGTTATCCCGTATTCTCTAGATATCAAAAACACTGTCTTAGATAGTGCGGATCTCAATGACATTCAAAATCAAGAAACTTCACTGAATTTGGGGCTTCCTCCACTATCTTTCGACTCTCCACTGCCCGTAACGGAAACGATACCATCCACTACCGATAACAGCTTGCATTTGAAAGCTGATAGCAACAAAAATCGCGATGCAAGAACTATTGAAAATGATAGTGAAATTAAGAGTACTAATAATGCTAGTGGCTCTGGGGCAAATCAATACACAACTCTTACTTCACCTTATCCT…	TVDHDFNSEDILFPIESMSSIQYVENNNPNNINNDVIPYSLDIKNTVLDSADLNDIQNQETSLNLGLPPLSFDSPLPVTETIPSTTDNSLHLKADSNKNRDARTIENDSEIKSTNNASGSGANQYTTLTSPYPMNDILYNMNNPLQSPSPSSVPQNPTINPPINTASNETNLSPQTSNGNETLISPRAQQHTSIKDNRLSLPNGANSNLFIDTNPNNLNEKLRNQLNSDTNSYSNSISNSNSNSTGNLNSSYFNSLNIDSMLDDYVSSDLLLNDDDDDTNLSRRRFSDVITNQFPSMTNSRNSISHSLDLWNHPKINPSNRNTNLNITTNSTSSSNASPNTTTMNANADSNIAGNPKNNDATIDNELTQILNEYNMNFNDNLGTSTSGKNKSACPSSFD…
pMGH_64	3xFLAG-Msn2-IDR_∆313-641_eGFP_PURExpress	ACGGTCGACCATGATTTCAATAGCGAAGATATTTTATTCCCCATAGAAAGCATGAGTAGTATACAATACGTGGAGAATAATAACCCAAATAATATTAACAACGATGTTATCCCGTATTCTCTAGATATCAAAAACACTGTCTTAGATAGTGCGGATCTCAATGACATTCAAAATCAAGAAACTTCACTGAATTTGGGGCTTCCTCCACTATCTTTCGACTCTCCACTGCCCGTAACGGAAACGATACCATCCACTACCGATAACAGCTTGCATTTGAAAGCTGATAGCAACAAAAATCGCGATGCAAGAACTATTGAAAATGATAGTGAAATTAAGAGTACTAATAATGCTAGTGGCTCTGGGGCAAATCAATACACAACTCTTACTTCACCTTATCCT…	TVDHDFNSEDILFPIESMSSIQYVENNNPNNINNDVIPYSLDIKNTVLDSADLNDIQNQETSLNLGLPPLSFDSPLPVTETIPSTTDNSLHLKADSNKNRDARTIENDSEIKSTNNASGSGANQYTTLTSPYPMNDILYNMNNPLQSPSPSSVPQNPTINPPINTASNETNLSPQTSNGNETLISPRAQQHTSIKDNRLSLPNGANSNLFIDTNPNNLNEKLRNQLNSDTNSYSNSISNSNSNSTGNLNSSYFNSLNIDSMLDDYVSSDLLLNDDDDDTNLSRRRFSDVITNQFPSMTNSRNSISHSLDLWN
pMGH_65	3xFLAG-Msn2-IDR_∆157-641_eGFP_PURExpress	ACGGTCGACCATGATTTCAATAGCGAAGATATTTTATTCCCCATAGAAAGCATGAGTAGTATACAATACGTGGAGAATAATAACCCAAATAATATTAACAACGATGTTATCCCGTATTCTCTAGATATCAAAAACACTGTCTTAGATAGTGCGGATCTCAATGACATTCAAAATCAAGAAACTTCACTGAATTTGGGGCTTCCTCCACTATCTTTCGACTCTCCACTGCCCGTAACGGAAACGATACCATCCACTACCGATAACAGCTTGCATTTGAAAGCTGATAGCAACAAAAATCGCGATGCAAGAACTATTGAAAATGATAGTGAAATTAAGAGTACTAATAATGCTAGTGGCTCTGGGGCAAATCAATACACAACTCTTACTTCACCTTATCCT…	TVDHDFNSEDILFPIESMSSIQYVENNNPNNINNDVIPYSLDIKNTVLDSADLNDIQNQETSLNLGLPPLSFDSPLPVTETIPSTTDNSLHLKADSNKNRDARTIENDSEIKSTNNASGSGANQYTTLTSPYPMNDILYNMNNPLQSPSPSSVPQN
pMGH_66	3xFLAG-Msn2-IDR_∆313-468_eGFP_PURExpress	ACGGTCGACCATGATTTCAATAGCGAAGATATTTTATTCCCCATAGAAAGCATGAGTAGTATACAATACGTGGAGAATAATAACCCAAATAATATTAACAACGATGTTATCCCGTATTCTCTAGATATCAAAAACACTGTCTTAGATAGTGCGGATCTCAATGACATTCAAAATCAAGAAACTTCACTGAATTTGGGGCTTCCTCCACTATCTTTCGACTCTCCACTGCCCGTAACGGAAACGATACCATCCACTACCGATAACAGCTTGCATTTGAAAGCTGATAGCAACAAAAATCGCGATGCAAGAACTATTGAAAATGATAGTGAAATTAAGAGTACTAATAATGCTAGTGGCTCTGGGGCAAATCAATACACAACTCTTACTTCACCTTATCCT…	TVDHDFNSEDILFPIESMSSIQYVENNNPNNINNDVIPYSLDIKNTVLDSADLNDIQNQETSLNLGLPPLSFDSPLPVTETIPSTTDNSLHLKADSNKNRDARTIENDSEIKSTNNASGSGANQYTTLTSPYPMNDILYNMNNPLQSPSPSSVPQNPTINPPINTASNETNLSPQTSNGNETLISPRAQQHTSIKDNRLSLPNGANSNLFIDTNPNNLNEKLRNQLNSDTNSYSNSISNSNSNSTGNLNSSYFNSLNIDSMLDDYVSSDLLLNDDDDDTNLSRRRFSDVITNQFPSMTNSRNSISHSLDLWNDPKNDMLPNSNLSSSQQFIKPSMILSDNASVIAKVATTGLSNDMPFLTEEGEQNANSTPNFDLSITQMNMAPLSPASSSSTSLATNH…
pMGH_67	3xFLAG-Msn2-IDR_∆157-312_eGFP_PURExpress	ACGGTCGACCATGATTTCAATAGCGAAGATATTTTATTCCCCATAGAAAGCATGAGTAGTATACAATACGTGGAGAATAATAACCCAAATAATATTAACAACGATGTTATCCCGTATTCTCTAGATATCAAAAACACTGTCTTAGATAGTGCGGATCTCAATGACATTCAAAATCAAGAAACTTCACTGAATTTGGGGCTTCCTCCACTATCTTTCGACTCTCCACTGCCCGTAACGGAAACGATACCATCCACTACCGATAACAGCTTGCATTTGAAAGCTGATAGCAACAAAAATCGCGATGCAAGAACTATTGAAAATGATAGTGAAATTAAGAGTACTAATAATGCTAGTGGCTCTGGGGCAAATCAATACACAACTCTTACTTCACCTTATCCT…	TVDHDFNSEDILFPIESMSSIQYVENNNPNNINNDVIPYSLDIKNTVLDSADLNDIQNQETSLNLGLPPLSFDSPLPVTETIPSTTDNSLHLKADSNKNRDARTIENDSEIKSTNNASGSGANQYTTLTSPYPMNDILYNMNNPLQSPSPSSVPQNHPKINPSNRNTNLNITTNSTSSSNASPNTTTMNANADSNIAGNPKNNDATIDNELTQILNEYNMNFNDNLGTSTSGKNKSACPSSFDANAMTKINPSQQLQQQLNRVQHKQLTSSHNNSSTNMKSFNSDLYSRRQRASLPIIDDSLSYDLVNKQDEDPKNDMLPNSNLSSSQQFIKPSMILSDNASVIAKVATTGLSNDMPFLTEEGEQNANSTPNFDLSITQMNMAPLSPASSSSTSLATNH…
pMGH_68	3xFLAG-Msn2-IDR_∆157-468_eGFP_PURExpress	ACGGTCGACCATGATTTCAATAGCGAAGATATTTTATTCCCCATAGAAAGCATGAGTAGTATACAATACGTGGAGAATAATAACCCAAATAATATTAACAACGATGTTATCCCGTATTCTCTAGATATCAAAAACACTGTCTTAGATAGTGCGGATCTCAATGACATTCAAAATCAAGAAACTTCACTGAATTTGGGGCTTCCTCCACTATCTTTCGACTCTCCACTGCCCGTAACGGAAACGATACCATCCACTACCGATAACAGCTTGCATTTGAAAGCTGATAGCAACAAAAATCGCGATGCAAGAACTATTGAAAATGATAGTGAAATTAAGAGTACTAATAATGCTAGTGGCTCTGGGGCAAATCAATACACAACTCTTACTTCACCTTATCCT…	TVDHDFNSEDILFPIESMSSIQYVENNNPNNINNDVIPYSLDIKNTVLDSADLNDIQNQETSLNLGLPPLSFDSPLPVTETIPSTTDNSLHLKADSNKNRDARTIENDSEIKSTNNASGSGANQYTTLTSPYPMNDILYNMNNPLQSPSPSSVPQNDPKNDMLPNSNLSSSQQFIKPSMILSDNASVIAKVATTGLSNDMPFLTEEGEQNANSTPNFDLSITQMNMAPLSPASSSSTSLATNHFYHHFPQQGHHTMNSKIGSSLRRRKSAVPLMGTVPLTNQQNNISSSSVNSTGNGAGVTKERRPSYRRKSMTPSRRSSVVIESTKEL
pMGH_69	3xFLAG-Msn2-IDR_∆512-577_eGFP_PURExpress	ACGGTCGACCATGATTTCAATAGCGAAGATATTTTATTCCCCATAGAAAGCATGAGTAGTATACAATACGTGGAGAATAATAACCCAAATAATATTAACAACGATGTTATCCCGTATTCTCTAGATATCAAAAACACTGTCTTAGATAGTGCGGATCTCAATGACATTCAAAATCAAGAAACTTCACTGAATTTGGGGCTTCCTCCACTATCTTTCGACTCTCCACTGCCCGTAACGGAAACGATACCATCCACTACCGATAACAGCTTGCATTTGAAAGCTGATAGCAACAAAAATCGCGATGCAAGAACTATTGAAAATGATAGTGAAATTAAGAGTACTAATAATGCTAGTGGCTCTGGGGCAAATCAATACACAACTCTTACTTCACCTTATCCT…	TVDHDFNSEDILFPIESMSSIQYVENNNPNNINNDVIPYSLDIKNTVLDSADLNDIQNQETSLNLGLPPLSFDSPLPVTETIPSTTDNSLHLKADSNKNRDARTIENDSEIKSTNNASGSGANQYTTLTSPYPMNDILYNMNNPLQSPSPSSVPQNPTINPPINTASNETNLSPQTSNGNETLISPRAQQHTSIKDNRLSLPNGANSNLFIDTNPNNLNEKLRNQLNSDTNSYSNSISNSNSNSTGNLNSSYFNSLNIDSMLDDYVSSDLLLNDDDDDTNLSRRRFSDVITNQFPSMTNSRNSISHSLDLWNHPKINPSNRNTNLNITTNSTSSSNASPNTTTMNANADSNIAGNPKNNDATIDNELTQILNEYNMNFNDNLGTSTSGKNKSACPSSFD…
pMGH_70	3xFLAG-Msn2-IDR_∆582-641_eGFP_PURExpress	ACGGTCGACCATGATTTCAATAGCGAAGATATTTTATTCCCCATAGAAAGCATGAGTAGTATACAATACGTGGAGAATAATAACCCAAATAATATTAACAACGATGTTATCCCGTATTCTCTAGATATCAAAAACACTGTCTTAGATAGTGCGGATCTCAATGACATTCAAAATCAAGAAACTTCACTGAATTTGGGGCTTCCTCCACTATCTTTCGACTCTCCACTGCCCGTAACGGAAACGATACCATCCACTACCGATAACAGCTTGCATTTGAAAGCTGATAGCAACAAAAATCGCGATGCAAGAACTATTGAAAATGATAGTGAAATTAAGAGTACTAATAATGCTAGTGGCTCTGGGGCAAATCAATACACAACTCTTACTTCACCTTATCCT…	TVDHDFNSEDILFPIESMSSIQYVENNNPNNINNDVIPYSLDIKNTVLDSADLNDIQNQETSLNLGLPPLSFDSPLPVTETIPSTTDNSLHLKADSNKNRDARTIENDSEIKSTNNASGSGANQYTTLTSPYPMNDILYNMNNPLQSPSPSSVPQNPTINPPINTASNETNLSPQTSNGNETLISPRAQQHTSIKDNRLSLPNGANSNLFIDTNPNNLNEKLRNQLNSDTNSYSNSISNSNSNSTGNLNSSYFNSLNIDSMLDDYVSSDLLLNDDDDDTNLSRRRFSDVITNQFPSMTNSRNSISHSLDLWNHPKINPSNRNTNLNITTNSTSSSNASPNTTTMNANADSNIAGNPKNNDATIDNELTQILNEYNMNFNDNLGTSTSGKNKSACPSSFD…
pMGH_71	3xFLAG-Msn4-IDR_∆478-526_Msn2_512-577-egfp_PURExpress	CTAGTCTTCGGACCTAATAGTAGTTTCGTTCGTCACGCAAACAAGAAACAAGAAGATTCGTCTATAATGAACGAGCCAAACGGATTGATGGACCCGGTATTGAGCACAACCAACGTTTCTGCTACTTCTTCTAATGACAATTCTGCGAACAATAGCATATCTTCGCCGGAATATACCTTTGGTCAATTCTCAATGGATTCTCCGCATAGAACGGACGCCACTAATACTCCAATTTTAACAGCGACAACTAATACGACTGCTAATAATAGTTTAATGAATTTAAAGGATACCGCCAGTTTAGCTACCAACTGGAAGTGGAAAAATTCCAATAACGCACAGTTCGTGAATGACGGTGAGAAACAAAGCAGTAATGCTAATGGTAAGAAAAATGGTGGTGAT…	LVFGPNSSFVRHANKKQEDSSIMNEPNGLMDPVLSTTNVSATSSNDNSANNSISSPEYTFGQFSMDSPHRTDATNTPILTATTNTTANNSLMNLKDTASLATNWKWKNSNNAQFVNDGEKQSSNANGKKNGGDKIYSSVATPQALNDELKNLEQLEKVFSPMNPINDSHFNENIELSPHQHATSPKTNLLEAEPSIYSNLFLDARLPNNANSTTGLNDNDYNLDDTNNDNTNSMQSILEDFVSSEEALKFMPDAGRDARRYSEVVTSSFPSMTDSRNSISHSIEFWNLNHKNSSNSKPTQQIIPEGTATTERRGSTISPTTTINNSNPNFKLLDHDVSQALSGYSMDFSKDSGITKPKSISSSLNRISHSSSTTRQQRASLPLIHDIESFANDSVMANP…
pMGH_72	3xFLAG-Msn4-IDR_∆532-568_Msn2_582-641-egfp_PURExpress	CTAGTCTTCGGACCTAATAGTAGTTTCGTTCGTCACGCAAACAAGAAACAAGAAGATTCGTCTATAATGAACGAGCCAAACGGATTGATGGACCCGGTATTGAGCACAACCAACGTTTCTGCTACTTCTTCTAATGACAATTCTGCGAACAATAGCATATCTTCGCCGGAATATACCTTTGGTCAATTCTCAATGGATTCTCCGCATAGAACGGACGCCACTAATACTCCAATTTTAACAGCGACAACTAATACGACTGCTAATAATAGTTTAATGAATTTAAAGGATACCGCCAGTTTAGCTACCAACTGGAAGTGGAAAAATTCCAATAACGCACAGTTCGTGAATGACGGTGAGAAACAAAGCAGTAATGCTAATGGTAAGAAAAATGGTGGTGAT…	LVFGPNSSFVRHANKKQEDSSIMNEPNGLMDPVLSTTNVSATSSNDNSANNSISSPEYTFGQFSMDSPHRTDATNTPILTATTNTTANNSLMNLKDTASLATNWKWKNSNNAQFVNDGEKQSSNANGKKNGGDKIYSSVATPQALNDELKNLEQLEKVFSPMNPINDSHFNENIELSPHQHATSPKTNLLEAEPSIYSNLFLDARLPNNANSTTGLNDNDYNLDDTNNDNTNSMQSILEDFVSSEEALKFMPDAGRDARRYSEVVTSSFPSMTDSRNSISHSIEFWNLNHKNSSNSKPTQQIIPEGTATTERRGSTISPTTTINNSNPNFKLLDHDVSQALSGYSMDFSKDSGITKPKSISSSLNRISHSSSTTRQQRASLPLIHDIESFANDSVMANP…
pMGH_73	3xFLAG-Msn2-IDR_3xRR-AA_eGFP_PURExpress	ACGGTCGACCATGATTTCAATAGCGAAGATATTTTATTCCCCATAGAAAGCATGAGTAGTATACAATACGTGGAGAATAATAACCCAAATAATATTAACAACGATGTTATCCCGTATTCTCTAGATATCAAAAACACTGTCTTAGATAGTGCGGATCTCAATGACATTCAAAATCAAGAAACTTCACTGAATTTGGGGCTTCCTCCACTATCTTTCGACTCTCCACTGCCCGTAACGGAAACGATACCATCCACTACCGATAACAGCTTGCATTTGAAAGCTGATAGCAACAAAAATCGCGATGCAAGAACTATTGAAAATGATAGTGAAATTAAGAGTACTAATAATGCTAGTGGCTCTGGGGCAAATCAATACACAACTCTTACTTCACCTTATCCT…	TVDHDFNSEDILFPIESMSSIQYVENNNPNNINNDVIPYSLDIKNTVLDSADLNDIQNQETSLNLGLPPLSFDSPLPVTETIPSTTDNSLHLKADSNKNRDARTIENDSEIKSTNNASGSGANQYTTLTSPYPMNDILYNMNNPLQSPSPSSVPQNPTINPPINTASNETNLSPQTSNGNETLISPRAQQHTSIKDNRLSLPNGANSNLFIDTNPNNLNEKLRNQLNSDTNSYSNSISNSNSNSTGNLNSSYFNSLNIDSMLDDYVSSDLLLNDDDDDTNLSRRRFSDVITNQFPSMTNSRNSISHSLDLWNHPKINPSNRNTNLNITTNSTSSSNASPNTTTMNANADSNIAGNPKNNDATIDNELTQILNEYNMNFNDNLGTSTSGKNKSACPSSFD…
pMGH_74	3xFLAG-Msn2-IDR_3xRR-KK_eGFP_PURExpress	ACGGTCGACCATGATTTCAATAGCGAAGATATTTTATTCCCCATAGAAAGCATGAGTAGTATACAATACGTGGAGAATAATAACCCAAATAATATTAACAACGATGTTATCCCGTATTCTCTAGATATCAAAAACACTGTCTTAGATAGTGCGGATCTCAATGACATTCAAAATCAAGAAACTTCACTGAATTTGGGGCTTCCTCCACTATCTTTCGACTCTCCACTGCCCGTAACGGAAACGATACCATCCACTACCGATAACAGCTTGCATTTGAAAGCTGATAGCAACAAAAATCGCGATGCAAGAACTATTGAAAATGATAGTGAAATTAAGAGTACTAATAATGCTAGTGGCTCTGGGGCAAATCAATACACAACTCTTACTTCACCTTATCCT…	TVDHDFNSEDILFPIESMSSIQYVENNNPNNINNDVIPYSLDIKNTVLDSADLNDIQNQETSLNLGLPPLSFDSPLPVTETIPSTTDNSLHLKADSNKNRDARTIENDSEIKSTNNASGSGANQYTTLTSPYPMNDILYNMNNPLQSPSPSSVPQNPTINPPINTASNETNLSPQTSNGNETLISPRAQQHTSIKDNRLSLPNGANSNLFIDTNPNNLNEKLRNQLNSDTNSYSNSISNSNSNSTGNLNSSYFNSLNIDSMLDDYVSSDLLLNDDDDDTNLSRRRFSDVITNQFPSMTNSRNSISHSLDLWNHPKINPSNRNTNLNITTNSTSSSNASPNTTTMNANADSNIAGNPKNNDATIDNELTQILNEYNMNFNDNLGTSTSGKNKSACPSSFD…
