## Supplementary File 6 for "Intrinsically disordered regions within transcription factors impact DNA binding through both autoinhibition and independent DNA binding"

### Sheet: Sheet1
Oligos used in MITOMI experiments
Oliogs in Degenerate Motif Library Fiducial Set
oMH #/Plate#	name	variable sequence	full sequence	relevant figures
oMH_388	degenlib_fiducial_1	CCTTAAGGGGTTA	GTGACTCTAGTTCAGACGTGTGCTCTTCAGATCTTCATCAGTATACCTTAAGGGGTTAAATGTATGACTGGTCCGGCGGTATGAC	Fig. 2A-B, Supplementary Figs. 18-22, 24-26
oMH_390	degenlib_fiducial_2	TAGAAAGGGGTCG	GTGACTCTAGTTCAGACGTGTGCTCTTCAGATCTTCATCAGTATATAGAAAGGGGTCGAATGTATGACTGGTCCGGCGGTATGAC	Fig. 2A-B, Supplementary Figs. 18-22, 24-26
oMH_391	degenlib_fiducial_3	AAATAGGGGTCGC	GTGACTCTAGTTCAGACGTGTGCTCTTCAGATCTTCATCAGTATAAAATAGGGGTCGCAATGTATGACTGGTCCGGCGGTATGAC	Fig. 2A-B, Supplementary Figs. 18-22, 24-26
oMH_392	degenlib_fiducial_4	TATAGGGGGACAC	GTGACTCTAGTTCAGACGTGTGCTCTTCAGATCTTCATCAGTATATATAGGGGGACACAATGTATGACTGGTCCGGCGGTATGAC	Fig. 2A-B, Supplementary Figs. 18-22, 24-26
oMH_393	degenlib_fiducial_5	CTTGAGGGGGAAT	GTGACTCTAGTTCAGACGTGTGCTCTTCAGATCTTCATCAGTATACTTGAGGGGGAATAATGTATGACTGGTCCGGCGGTATGAC	Fig. 2A-B, Supplementary Figs. 18-22, 24-26
oMH_394	degenlib_fiducial_6	CGCAAGGGTCTTA	GTGACTCTAGTTCAGACGTGTGCTCTTCAGATCTTCATCAGTATACGCAAGGGTCTTAAATGTATGACTGGTCCGGCGGTATGAC	Fig. 2A-B, Supplementary Figs. 18-22, 24-26
oMH_395	degenlib_fiducial_7	TCGCAGGGTTGTG	GTGACTCTAGTTCAGACGTGTGCTCTTCAGATCTTCATCAGTATATCGCAGGGTTGTGAATGTATGACTGGTCCGGCGGTATGAC	Fig. 2A-B, Supplementary Figs. 18-22, 24-26
oMH_396	degenlib_fiducial_8	CCCTAGGCGCTTC	GTGACTCTAGTTCAGACGTGTGCTCTTCAGATCTTCATCAGTATACCCTAGGCGCTTCAATGTATGACTGGTCCGGCGGTATGAC	Fig. 2A-B, Supplementary Figs. 18-22, 24-26
Oligos in Avidity Testing
oMH #/Plate#	name	variable sequence	full sequence	relevant figures
plate_B5	promtile_full_2	GGGCCTTGTCGGAAAAAATCGGAATATCCCACACGATCCACCGGAGAATATCGGGACGCTGACGGGTGAATGGAG	GTGACTGGAGTTCAGACGTGTGCTCTTCCGATCTGGGCCTTGTCGGAAAAAATCGGAATATCCCACACGATCCACCGGAGAATATCGGGACGCTGACGGGTGAATGGAGGGTCCGGCGGTATGAC	Fig. 4D-E, Supplementary Figs 39
plate_B3	promtile_full_4	GACATCAACCGAAGGAAAAATGACAAGCTATTTCCGTGTATATCCGCGCCAATCCCTTCGGGGCCGAAGTTCGGA	GTGACTGGAGTTCAGACGTGTGCTCTTCCGATCTGACATCAACCGAAGGAAAAATGACAAGCTATTTCCGTGTATATCCGCGCCAATCCCTTCGGGGCCGAAGTTCGGAGGTCCGGCGGTATGAC	Fig. 4D-E, Supplementary Figs 39
oMH_268	promtile_full_7	TTTCAGGCTCAATTCCCTTCGAGAGTAGGATCGCTGCAACTCCGGTGACAATGGGCGTCGACATAGATGTACCTG	GTGACTGGAGTTCAGACGTGTGCTCTTCCGATCTTTTCAGGCTCAATTCCCTTCGAGAGTAGGATCGCTGCAACTCCGGTGACAATGGGCGTCGACATAGATGTACCTGGGTCCGGCGGTATGAC	Fig. 4D-E, Supplementary Figs 39
oMH_269	promtile_full_8	GAGGTACAGAGAAGAGGATGAAGAGGGTGACGAGATGGAAGAGGATGAGGATGAGCAGCAGGTGACGGATGATGA	GTGACTGGAGTTCAGACGTGTGCTCTTCCGATCTGAGGTACAGAGAAGAGGATGAAGAGGGTGACGAGATGGAAGAGGATGAGGATGAGCAGCAGGTGACGGATGATGAGGTCCGGCGGTATGAC	Fig. 4D-E, Supplementary Figs 39
oMH_274	taAGGGGtc_control	GCGTAATGTCAATACATAAtaAGGGGtcTCGCTATCGTCACTTG	GCGTAATGTCAATACATAAtaAGGGGtcTCGCTATCGTCACTTGGGTCCGGCGGTATGAC	Fig. 4D-E, Supplementary Figs 39
Oligos in wild-type IDR-DNA binding tests
oMH #/Plate#	name	variable sequence	full sequence	relevant figures
plate_A1	promtile_full_1	GTAATGATGTTAAACCACATGGGTCTAACGAATCATGCTGACCAAATTCAAAATGCAGTATTGTCTACTATCGCA	GTGACTGGAGTTCAGACGTGTGCTCTTCCGATCTGTAATGATGTTAAACCACATGGGTCTAACGAATCATGCTGACCAAATTCAAAATGCAGTATTGTCTACTATCGCAGGTCCGGCGGTATGAC	Fig. 5A-D, Supplementary Figs. 41-43
plate_B5	promtile_full_2	GGGCCTTGTCGGAAAAAATCGGAATATCCCACACGATCCACCGGAGAATATCGGGACGCTGACGGGTGAATGGAG	GTGACTGGAGTTCAGACGTGTGCTCTTCCGATCTGGGCCTTGTCGGAAAAAATCGGAATATCCCACACGATCCACCGGAGAATATCGGGACGCTGACGGGTGAATGGAGGGTCCGGCGGTATGAC	Fig. 5A-D, Supplementary Figs. 41-43
plate_A11	promtile_full_3	TCTTTTTCGAGGGCAACGCTTTGAACTAGTATTTTCCGTTATAGTATGTCCCCCCTATATGCAACCCCTTGAATG	GTGACTGGAGTTCAGACGTGTGCTCTTCCGATCTTCTTTTTCGAGGGCAACGCTTTGAACTAGTATTTTCCGTTATAGTATGTCCCCCCTATATGCAACCCCTTGAATGGGTCCGGCGGTATGAC	Fig. 5A-D, Supplementary Figs. 41-43
plate_B3	promtile_full_4	GACATCAACCGAAGGAAAAATGACAAGCTATTTCCGTGTATATCCGCGCCAATCCCTTCGGGGCCGAAGTTCGGA	GTGACTGGAGTTCAGACGTGTGCTCTTCCGATCTGACATCAACCGAAGGAAAAATGACAAGCTATTTCCGTGTATATCCGCGCCAATCCCTTCGGGGCCGAAGTTCGGAGGTCCGGCGGTATGAC	Fig. 5A-D, Supplementary Figs. 41-43
plate_A5	promtile_full_5	AACTGGTGGCGTGAAAGTTACGTTTACCTCCCCTCCAAAGACCAATTTAACCGAACAGGCAATCAAAATGATCTT	GTGACTGGAGTTCAGACGTGTGCTCTTCCGATCTAACTGGTGGCGTGAAAGTTACGTTTACCTCCCCTCCAAAGACCAATTTAACCGAACAGGCAATCAAAATGATCTTGGTCCGGCGGTATGAC	Fig. 5A-D, Supplementary Figs. 41-43
plate_B9	promtile_full_6	GGAAGGTGCTCTAAGCAAAATAAGGAATATTAGCCACGCCGGTAATTCCCCTCCTTTGGTCTGCCCCTGGTCTGC	GTGACTGGAGTTCAGACGTGTGCTCTTCCGATCTGGAAGGTGCTCTAAGCAAAATAAGGAATATTAGCCACGCCGGTAATTCCCCTCCTTTGGTCTGCCCCTGGTCTGCGGTCCGGCGGTATGAC	Fig. 5A-D, Supplementary Figs. 41-43
oMH_268	promtile_full_7	TTTCAGGCTCAATTCCCTTCGAGAGTAGGATCGCTGCAACTCCGGTGACAATGGGCGTCGACATAGATGTACCTG	GTGACTGGAGTTCAGACGTGTGCTCTTCCGATCTTTTCAGGCTCAATTCCCTTCGAGAGTAGGATCGCTGCAACTCCGGTGACAATGGGCGTCGACATAGATGTACCTGGGTCCGGCGGTATGAC	Fig. 5A-D, Supplementary Figs. 41-43
oMH_269	promtile_full_8	GAGGTACAGAGAAGAGGATGAAGAGGGTGACGAGATGGAAGAGGATGAGGATGAGCAGCAGGTGACGGATGATGA	GTGACTGGAGTTCAGACGTGTGCTCTTCCGATCTGAGGTACAGAGAAGAGGATGAAGAGGGTGACGAGATGGAAGAGGATGAGGATGAGCAGCAGGTGACGGATGATGAGGTCCGGCGGTATGAC	Fig. 5A-D, Supplementary Figs. 41-43
oMH_305	promtile_full_9	CTAAATCAAAACAGTGAAATACTACTACATCAAAACGCATATTCCCTAGAAAAAAAAATTTCTTACAATATACTA	GTGACTGGAGTTCAGACGTGTGCTCTTCCGATCTCTAAATCAAAACAGTGAAATACTACTACATCAAAACGCATATTCCCTAGAAAAAAAAATTTCTTACAATATACTAGGTCCGGCGGTATGAC	Fig. 5A-D, Supplementary Figs. 41-43
oMH_308	promtile_full_10	TGGCCATATGCAGTAAAAACTTACCCTTCAAATTGCAAAACCATTAGTTTTATTATATTTTTTTTTTTTTCTTTC	GTGACTGGAGTTCAGACGTGTGCTCTTCCGATCTTGGCCATATGCAGTAAAAACTTACCCTTCAAATTGCAAAACCATTAGTTTTATTATATTTTTTTTTTTTTCTTTCGGTCCGGCGGTATGAC	Fig. 5A-D, Supplementary Figs. 41-43
oMH_310	promtile_full_11	GCTGACCCAAATATTTATGTATATAAAAGGGGTTATGTAATTGTCATTATGACAAATTCAGGATTGCATAAACTC	GTGACTGGAGTTCAGACGTGTGCTCTTCCGATCTGCTGACCCAAATATTTATGTATATAAAAGGGGTTATGTAATTGTCATTATGACAAATTCAGGATTGCATAAACTCGGTCCGGCGGTATGAC	Fig. 5A-D, Supplementary Figs. 41-43
oMH_312	promtile_full_12	AGACAAATATGCGGAAAATCAACTTATAAGTAGAAAAATACTAGCGATTTTTCTAGTTAGAATATTTAGGGGAAC	GTGACTGGAGTTCAGACGTGTGCTCTTCCGATCTAGACAAATATGCGGAAAATCAACTTATAAGTAGAAAAATACTAGCGATTTTTCTAGTTAGAATATTTAGGGGAACGGTCCGGCGGTATGAC	Fig. 5A-D, Supplementary Figs. 41-43
oMH_313	promtile_full_13	CCACGTTCTCCAGTGGTTGAGGCGGATGGTGGGGTCATCCTCGATGGACACCGCCGATCTCACTTCAGGATATGG	GTGACTGGAGTTCAGACGTGTGCTCTTCCGATCTCCACGTTCTCCAGTGGTTGAGGCGGATGGTGGGGTCATCCTCGATGGACACCGCCGATCTCACTTCAGGATATGGGGTCCGGCGGTATGAC	Fig. 5A-D, Supplementary Figs. 41-43
oMH_274	taAGGGGtc_control	GCGTAATGTCAATACATAAtaAGGGGtcTCGCTATCGTCACTTG	GCGTAATGTCAATACATAAtaAGGGGtcTCGCTATCGTCACTTGGGTCCGGCGGTATGAC	Fig. 5A-D, Supplementary Figs. 41-43
oMH_279	atAGGGGtc_control	GCGTAATGTCAATACATAAatAGGGGtcTCGCTATCGTCACTTG	GCGTAATGTCAATACATAAatAGGGGtcTCGCTATCGTCACTTGGGTCCGGCGGTATGAC	Fig. 5A-D, Supplementary Figs. 41-43
oMH_289	promtile_noR2_1	GCGTGATGTTAAACCACATGGGTCTAACGAATCATGCTGACCAAATTCAAAATGCAGTATTGTCTACTATCGCA	GCGTGATGTTAAACCACATGGGTCTAACGAATCATGCTGACCAAATTCAAAATGCAGTATTGTCTACTATCGCAGGTCCGGCGGTATGAC	Fig. 5A-D, Supplementary Figs. 41-43
Oligos in IDR mutant binding tests
oMH #/Plate#	name	variable sequence	full sequence	relevant figures
oMH_411	promtile_full_8	GAGGTACAGAGAAGAGGATGAAGAGGGTGACGAGATGGAAGAGGATGAGGATGAGCAGCAGGTGACGGATGATGA	GTGACTGGAGTTCAGACGTGTGCTCTTCCGATCTGAGGTACAGAGAAGAGGATGAAGAGGGTGACGAGATGGAAGAGGATGAGGATGAGCAGCAGGTGACGGATGATGAGGTCCGGCGGTATGAC	Fig. 5J-K, Supplementary Figs. 51-53
oMH_412	promtile_full_10	TGGCCATATGCAGTAAAAACTTACCCTTCAAATTGCAAAACCATTAGTTTTATTATATTTTTTTTTTTTTCTTTC	GTGACTGGAGTTCAGACGTGTGCTCTTCCGATCTTGGCCATATGCAGTAAAAACTTACCCTTCAAATTGCAAAACCATTAGTTTTATTATATTTTTTTTTTTTTCTTTCGGTCCGGCGGTATGAC	Fig. 5J-K, Supplementary Figs. 51-53
oMH_413	promtile_full_12	AGACAAATATGCGGAAAATCAACTTATAAGTAGAAAAATACTAGCGATTTTTCTAGTTAGAATATTTAGGGGAAC	GTGACTGGAGTTCAGACGTGTGCTCTTCCGATCTAGACAAATATGCGGAAAATCAACTTATAAGTAGAAAAATACTAGCGATTTTTCTAGTTAGAATATTTAGGGGAACGGTCCGGCGGTATGAC	Fig. 5J-K, Supplementary Figs. 51-53
oMH_414	promtile_full_6	GGAAGGTGCTCTAAGCAAAATAAGGAATATTAGCCACGCCGGTAATTCCCCTCCTTTGGTCTGCCCCTGGTCTGC	GTGACTGGAGTTCAGACGTGTGCTCTTCCGATCTGGAAGGTGCTCTAAGCAAAATAAGGAATATTAGCCACGCCGGTAATTCCCCTCCTTTGGTCTGCCCCTGGTCTGCGGTCCGGCGGTATGAC	Fig. 5J-K, Supplementary Figs. 51-53
oMH_415	promtile_full_14	GCATCTGGTTCAATCGCTTCTACTGCTTCCACCGCTTCCACTACTTCTACTGCATCCGCTGCATCCGCCACCAGC	GTGACTGGAGTTCAGACGTGTGCTCTTCCGATCTGCATCTGGTTCAATCGCTTCTACTGCTTCCACCGCTTCCACTACTTCTACTGCATCCGCTGCATCCGCCACCAGCGGTCCGGCGGTATGAC	Fig. 5J-K, Supplementary Figs. 51-53
oMH_416	promtile_full_14_revcomp	GCTGGTGGCGGATGCAGCGGATGCAGTAGAAGTAGTGGAAGCGGTGGAAGCAGTAGAAGCGATTGAACCAGATGC	GTGACTGGAGTTCAGACGTGTGCTCTTCCGATCTGCTGGTGGCGGATGCAGCGGATGCAGTAGAAGTAGTGGAAGCGGTGGAAGCAGTAGAAGCGATTGAACCAGATGCGGTCCGGCGGTATGAC	Fig. 5J-K, Supplementary Figs. 51-53
oMH_417	syn_polyT_inBETseq_bg	TTTTTTTCTTTTTTCATTTTTTTTTTTTTTATTTTTTCTTTTTTTTTTTTTTTTATTTTTTTTTTTTTTTTTTTT	GTGACTGGAGTTCAGACGTGTGCTCTTCCGATCTTTTTTTTCTTTTTTCATTTTTTTTTTTTTTATTTTTTCTTTTTTTTTTTTTTTTATTTTTTTTTTTTTTTTTTTTGGTCCGGCGGTATGAC	Fig. 5J-K, Supplementary Figs. 51-53
oMH_418	syn_polyC_inBETseq_bg	CCCCCCCCCACCCCCCCCCCCACCCCACCCCCCCCCCCCCCACCCCCCCCCACCCCCCCCCCACCCCCCCCCATA	GTGACTGGAGTTCAGACGTGTGCTCTTCCGATCTCCCCCCCCCACCCCCCCCCCCACCCCACCCCCCCCCCCCCCACCCCCCCCCACCCCCCCCCCACCCCCCCCCATAGGTCCGGCGGTATGAC	Fig. 5J-K, Supplementary Figs. 51-53
