## Supplementary File 7 for "Intrinsically disordered regions within transcription factors impact DNA binding through both autoinhibition and independent DNA binding"

### Sheet: Sheet1
SRA number	BioProject	Study	Sample	Paired End?	Read1_se	Read1_pe	Read2_pe
SRR29342120	PRJNA993170	Mahendrawada et al, 2025	msn2-30C_3	TRUE		SRR29342120_pass_1.fastq.gz	SRR29342120_pass_2.fastq.gz
SRR29342119	PRJNA993170	Mahendrawada et al, 2025	msn2-30C_2	TRUE		SRR29342119 _pass_1.fastq.gz	SRR29342119 _pass_2.fastq.gz
SRR29342118	PRJNA993170	Mahendrawada et al, 2025	msn2-30C_1	TRUE		SRR29342118_pass_1.fastq.gz	SRR29342118_pass_2.fastq.gz
SRR29342117	PRJNA993170	Mahendrawada et al, 2025	msn2-37C_3	TRUE		SRR29342117_pass_1.fastq.gz	SRR29342117_pass_2.fastq.gz
SRR29342116	PRJNA993170	Mahendrawada et al, 2025	msn2-37C_2	TRUE		SRR29342116_pass_1.fastq.gz	SRR29342116_pass_2.fastq.gz
SRR29342115	PRJNA993170	Mahendrawada et al, 2025	msn2-37C_1	TRUE		SRR29342115_pass_1.fastq.gz	SRR29342115_pass_2.fastq.gz
SRR25220649	PRJNA993170	Mahendrawada et al, 2025	freeMNase_1	TRUE		SRR25220649_pass_1.fastq.gz	SRR25220649_pass_2.fastq.gz
SRR25220648	PRJNA993170	Mahendrawada et al, 2025	freeMNase_2	TRUE		SRR25220648_pass_1.fastq.gz	SRR25220648_pass_2.fastq.gz
SRR10333868	PRJNA573518	Brodsky et al, 2020	msn2_IDR_1	FALSE	SRR10333868_pass.fastq.gz
SRR10333867	PRJNA573518	Brodsky et al, 2020	msn2_IDR_2	FALSE	SRR10333867_pass.fastq.gz
SRR10298062	PRJNA573518	Brodsky et al, 2020	msn2_FL_1	FALSE	SRR10298062_pass.fastq.gz
SRR10298061	PRJNA573518	Brodsky et al, 2020	msn2_FL_2	FALSE	SRR10298061_pass.fastq.gz
SRR10333637	PRJNA573518	Brodsky et al, 2020	msn2_FL_3	FALSE	SRR10333637_pass.fastq.gz
SRR10333630	PRJNA573518	Brodsky et al, 2020	msn2_FL_4	FALSE	SRR10333630_pass.fastq.gz
SRR10333622	PRJNA573518	Brodsky et al, 2020	msn2_FL_5	FALSE	SRR10333622_pass.fastq.gz
SRR10333886	PRJNA573518	Brodsky et al, 2020	msn2_DBD_1	FALSE	SRR10333886_pass.fastq.gz
SRR10333885	PRJNA573518	Brodsky et al, 2020	msn2_DBD_2	FALSE	SRR10333885_pass.fastq.gz
SRR10333884	PRJNA573518	Brodsky et al, 2020	msn2_DBD_3	FALSE	SRR10333884_pass.fastq.gz
SRR10333883	PRJNA573518	Brodsky et al, 2020	msn2_DBD_4	FALSE	SRR10333883_pass.fastq.gz
